# Assessing the potential of environmental DNA metabarcoding for monitoring Neotropical mammals: a case study in the Amazon and Atlantic Forest, Brazil

**DOI:** 10.1101/750414

**Authors:** Naiara Guimarães Sales, Mariane da Cruz Kaizer, Ilaria Coscia, Joseph C. Perkins, Andrew Highlands, Jean P. Boubli, William E. Magnusson, Maria Nazareth Ferreira da Silva, Chiara Benvenuto, Allan D. McDevitt

## Abstract

The application of environmental DNA (eDNA) metabarcoding as a biomonitoring tool has greatly increased in the last decade. However, most studies have focused on aquatic macro-organisms in temperate areas (e.g., fishes). We apply eDNA metabarcoding to detect the mammalian community in two high-biodiversity regions of Brazil, the Amazon and Atlantic Forest. We identified critically endangered and endangered mammalian species in the Atlantic Forest and Amazon respectively and found congruence with species identified via camera trapping in the Atlantic Forest. In light of our results, we highlight the potential and challenges of eDNA monitoring for mammals in these high biodiverse areas.
