## Supplemental Table S2 for "Assessing the potential of environmental DNA metabarcoding for monitoring Neotropical mammals: a case study in the Amazon and Atlantic Forest, Brazil"

### Sheet: Table_MOTUs_Species
Region	Medium	MOTU ID	Order	Family	Genus	Nearest Neighbour	Similarity
Amazon	Water	DKM1_000001896	Artiodactyla	Bovidae	Bos	Bos taurus	1
		DKM1_000000008	Artiodactyla	Bovidae	Ovis	Ovis aries	1
		DKM1_000000012	Artiodactyla	Suidae	Sus	Sus scrofa	0.982353
		DKM1_000000067	Carnivora	Felidae	Felis	Felis catus	1
		DKM1_000000001	Cetacea	Iniidae	Inia	Inia geoffrensis	0.976608
		DKM1_000000023	Chiroptera	Emballonuridae	Rhynchonycteris	Rhynchonycteris naso	0.98209
		DKM1_000000054	Chiroptera	Thyropteridae	Thyroptera	Thyroptera discifera	0.99
		DKM1_000000019	Perissodactyla	Tapiridae	Tapirus	Tapirus terrestris	1
		DKM1_000000026	Pilosa	Myrmecophagidae	Myrmecophaga	Myrmecophaga tridactyla	0.994048
		DKM1_000000074	Rodentia	Echimyidae	Toromys	Toromys rhipidurus	0.988005
Atlantic Forest	Sediment	DKM5_000000086	Artiodactyla	Bovidae	Bos	Bos taurus	0.988095
		DKM5_000000013	Artiodactyla	Bovidae	Ovis	Ovis aries	1
		DKM5_000000103	Carnivora	Procyonidae	Nasua	Nasua nasua	0.934911
		DKM5_000000041	Didelphimorphia	Didelphidae	Didelphis	Didelphis virginiana	0.952941
		DKM5_000000176	Primates	Atelidae	Brachyteles	Brachyteles hypoxanthus	0.988024
		DKM5_000254955	Primates	Atelidae		Alouatta caraya| Brachyteles hypoxanthus	0.877907
		DKM5_000000094	Rodentia	Caviidae	Cavia	Cavia porcellus	0.982036
		DKM5_000000751	Rodentia	Cricetidae	Wiedomys	Wiedomys cerradensis	0.902299
		DKM5_000000163	Rodentia	Cuniculidae	Agouti	Agouti paca	0.988226
	Water	MiM_000000036	Artiodactyla	Bovidae	Bos	Bos taurus	1
		MiM_000000051	Artiodactyla	Bovidae	Ovis	Ovis aries	1
		MiM_000004298	Artiodactyla	Suidae	Sus	Sus scrofa	0.994118
		MiM_000000116	Carnivora	Canidae	Canis	Canis lupus	1
		MiM_000000232	Carnivora	Felidae	Felis	Felis catus	0.982456
		MiM_000001569	Chiroptera	Phyllostomidae	Artibeus	Artibeus lituratus	0.97006
		MiM_000000383	Chiroptera	Phyllostomidae	Anoura	Anoura geoffroyi	1
		MiM_000001490	Didelphimorphia	Didelphidae	Caluromys	Caluromys philander	0.95659
		MiM_000000207	Didelphimorphia	Didelphidae	Philander	Philander frenatus	0.988241
		MiM_000020127	Didelphimorphia	Didelphidae	Gracilinanus	Gracilinanus microtarsus	0.916771
		MiM_000000349	Didelphimorphia		Monodelphis	Monodelphis domestica	0.9
		MiM_000000675	Lagomorpha	Leporidae	Lepus	Lepus tolai| Lepus capensis| Lepus granatensis| Lepus timidus	1
		MiM_000000296	Lagomorpha	Leporidae	Oryctolagus	Oryctolagus cuniculus	0.994152
		MiM_000115142	Lagomorpha	Leporidae	Oryctolagus	Oryctolagus cuniculus	0.880682
		MiM_000009546	Perissodactyla	Equidae	Equus	Equus przewalskii	1
		MiM_000001032	Primates	Atelidae	Brachyteles	Brachyteles hypoxanthus	0.988024
		MiM_000003411	Rodentia	Cricetidae		Wiedomys cerradensis| Akodon montensis| Onychomys leucogaster| Cricetulus griseus| Neotoma fuscipes	0.850829
		MiM_000000031	Rodentia	Cricetidae	Wiedomys	Wiedomys cerradensis	0.908046
		MiM_000001541	Rodentia	Cricetidae	Wiedomys	Wiedomys cerradensis	0.887373
		MiM_000000213	Rodentia	Cuniculidae	Agouti	Agouti paca	0.988226
		MiM_000007672	Rodentia	Cuniculidae	Agouti	Agouti paca	0.924027
		MiM_000029326	Rodentia	Cuniculidae	Agouti	Agouti paca	0.936098
		MiM_000029458	Rodentia	Echimyidae	Phyllomys	Phyllomys mantiqueirensis	0.940893
		MiM_000001621	Rodentia	Sciuridae	Sciurus	Sciurus aestuans	0.9521
